# Human cerebrospinal fluid sample preparation and annotation for integrated lipidomics and metabolomics profiling studies

**DOI:** 10.1101/2022.11.07.515425

**Authors:** Kourosh Hooshmand, Jin Xu, Anja Hviid Simonsen, Asger Wretlind, Andressa de Zawadzki, Karolina Sulek, Steen Gregers Hasselbalch, Cristina Legido-Quigley

**Affiliations:** System Medicine, Steno Diabetes Center Copenhagen, Herlev, Denmark; Institute of Pharmaceutical Sciences, Faculty of Life Sciences and Medicine, King’s College London, Franklin-Wilkins Building, 150 Stamford Street, London SE1 9NH, UK; Danish Dementia Research Centre, Copenhagen University Hospital, Rigshospitalet, Copenhagen, Denmark

**Author notes:** Corresponding Author. Steno Diabetes Center Copenhagen, Borgmester Ib Juuls Vej 83, 2730 Herlev, Denmark. (C. Legido-Quigley).

## Abstract

**Objective:** Mass spectrometry (MS)-based lipidomics and metabolomics approaches play an essential role in identifying molecular profiles and relevant clinical biomarkers associated with diseases. Cerebrospinal fluid (CSF) is a metabolically diverse biofluid and a key specimen for exploring biochemical changes in neurodegenerative diseases because its composition reflects brain metabolic activity. CSF lipidomics is receiving increasing attention owing to the importance of lipids in brain molecular signaling and their association with several neurological diseases. Detecting lipid species in CSF using MS-based techniques remains challenging because lipids are highly complex in structure and their concentrations span over a broad dynamic range. This work aimed to develop a robust lipidomics and metabolomics method based on commonly used two-phase extraction systems from human CSF samples.

**Methods:** Prioritizing lipid detection, biphasic extraction methods, Folch, Bligh & Dyer (B&D), Matyash and acidified Folch and B&D (aFolch and aB&D), were compared using 150 μl of human CSF samples (n=6) for the simultaneous extraction of lipids and metabolites with a wide range of polarity in a single extraction. Multiple chromatographical separation approaches, including reversed-phase liquid chromatography (RPLC), hydrophilic interaction liquid chromatography (HILIC), and gas chromatography (GC), were utilized to characterize human CSF metabolome through MS-based untargeted approaches.

**Results:** A total of 219 lipids across 12 lipid subclasses were identified in CSF samples using RPLC-MS/MS. The aB&D method was found as the most reproducible technique (RSD <15%) for lipid extraction. We found remarkable differences in extraction efficiencies among the five different procedures. The aB&D and B&D yielded the highest peak intensities for targeted lipid internal standards and displayed superior extracting power for major endogenous lipid classes. A total of 674 unique metabolites with a wide polarity range were annotated in CSF using, combining RPLC-MS/MS (n=219), HILIC-MS/MS (n=304) and GC-QTOF MS (n=151).

**Conclusions:** Overall, our findings show that the aB&D extraction method provided suitable lipid coverage, reproducibility, and extraction efficiency for global lipidomics profiling of human CSF samples. In combination with RPLC-MS/MS lipidomics, complementary screening approaches enabled a comprehensive metabolite signature that can be employed in an array of clinical studies.

**Graphical abstract:** 
