## Supplementary Table 1 for "Human cerebrospinal fluid sample preparation and annotation for integrated lipidomics and metabolomics profiling studies"

### Sheet: Supplementary Table S1
	PE 34:0	C17 Cer	PC 34:0	LPC 34:0	TG 45:0	PC 14:0 -d13	SM 17:0	PG 34:0	PS 34:0	DG 30:0
aFolch-aB&D	1.91701e-06	7.20974e-06	1.59825e-06	0.000395841	4.00955e-07	1.36422e-05	8.49419e-06	1.72859e-06	4.85007e-06	6.10865e-08
B&D-aB&D	0.354739	0.413028	0.786958	0.875551	0.985457	0.622967	0.239504	0.430733	0.995539	0.969549
Folch-aB&D	1.82584e-07	8.23824e-07	5.5388e-08	1.85853e-05	6.8106e-07	4.61877e-06	1.48219e-06	4.52656e-05	5.90649e-08	1.81632e-07
MTBE-aB&D	1.19099e-07	8.99127e-08	5.90182e-09	4.34018e-11	3.50719e-05	1.91677e-06	6.34535e-08	1.91685e-05	7.8821e-06	0.000347208
B&D-aFolch	0.000200108	1.14532e-07	1.16941e-07	3.60897e-05	1.25652e-07	4.58768e-07	5.98121e-08	3.34823e-08	1.96921e-06	1.58793e-08
Folch-aFolch	0.847203	0.891987	0.588806	0.743827	0.99935	0.991572	0.949034	0.674198	0.340555	0.987639
MTBE-aFolch	0.749802	0.354731	0.116165	1.0318e-06	0.366429	0.925762	0.250417	0.857967	0.999624	0.0109715
Folch-B&D	1.57133e-05	1.6004e-08	5.02195e-09	1.85144e-06	2.10268e-07	1.67266e-07	1.26562e-08	6.66753e-07	2.62262e-08	4.53824e-08
MTBE-B&D	9.82685e-06	2.17683e-09	6.21605e-10	8.60456e-12	9.86143e-06	7.40282e-08	7.87428e-10	3.01328e-07	3.17397e-06	7.1168e-05
MTBE-Folch	0.999686	0.865284	0.82688	1.94954e-05	0.495367	0.995931	0.646232	0.996782	0.249537	0.0342019
